# Uncovering the gene machinery of the Amazon River microbiome to degrade rainforest organic matter

**DOI:** 10.1101/585562

**Authors:** Célio Dias Santos, Hugo Sarmento, Fernando Pellon de Miranda, Flávio Henrique-Silva, Ramiro Logares

**Author notes:** **Corresponding authors:** FHS, RL.

## Abstract

The Amazon River receives, from the surrounding rainforest, huge amounts of terrestrial organic matter (TeOM), which is typically resistant to microbial degradation. However, only a small fraction of the TeOM ends up in the ocean, indicating that most of it is degraded in the river. So far, the nature of the genes involved in TeOM degradation and their spatial distributions are barely known. Here, we examined the Amazon River microbiome gene repertoire and found that it contains a substantial gene-novelty, compared to other environments (rivers and rainforest soil). We predicted ~3.7 million non-redundant genes, affiliating mostly to bacteria. The gene-functions involved in TeOM degradation revealed that lignin degradation correlated to tricarboxylates and hemicellulose processing, pointing to higher lignin degradation rates under consumption of labile compounds. We describe the biochemical machinery that could be speeding up the decomposition of recalcitrant compounds in Amazonian waters, previously reported only in incubation experiments.
