## Supplementary Tables for "Uncovering the gene machinery of the Amazon River microbiome to degrade rainforest organic matter"

### Sheet: Supplementary_Table_1
Supplementary Table 1. Co-assembly groups used to build the Amazon River basin Microbial non-redundant Genes Catalogue (AMnrGC).
Assemblya	# contigs (>= 1 kbp)	Total contigs' length (Mbp)	Largest contig (kbp)	GC (%)	N50	L50	#Genes > 150bp	# nr ORFsb	ATG start %c	TTG start %d	GTG start %e
coM00	39794	86.0022	101.385	47.56	2267	9422	110808	105359	74.268	6.79961	18.9324
coM01	43064	103.526	140.912	46.45	2704	9052	121920	117393	75.5284	8.24495	16.2267
coM02	188941	432.494	267.546	53.41	2498	42421	526086	494973	68.6771	5.36676	25.9562
coM03	8208	14.3459	22.148	52.97	1695	2418	16787	16131	68.7062	6.14345	25.1503
coM04	159292	302.633	39.529	54.40	1911	45107	340367	328164	66.4217	5.4619	28.1164
coM05	127489	335.772	227.911	57.10	3148	24162	380690	363732	69.5089	4.99571	25.4954
coM06	154322	342.411	177.258	53.01	2346	34428	399326	380970	67.9206	6.22936	25.8501
coM07	287847	547.824	101.675	56.95	1911	81058	618716	594559	65.6983	4.80087	29.5009
coM08	187090	387.696	231.147	52.21	2112	46085	432594	417406	69.5026	5.69326	24.8041
coM09	188757	386.654	179.384	54.29	2089	46652	427657	410024	68.0292	4.79996	27.1708
coM10	54168	106.268	90.59	51.64	1889	13249	120667	116835	74.1079	6.19335	19.6987
coM11	202808	376.768	164.272	55.10	1826	57189	445679	429459	69.0241	4.71873	26.2572
coM12	32146	59.7014	68.297	48.16	1816	8953	68044	65624	68.897	8.97842	22.1245
coM13	121907	225.604	70.658	54.00	1834	34857	270276	258879	68.308	4.38313	27.3089
coM14	91303	173.139	267.081	51.24	1877	25027	200543	194116	72.2367	6.19887	21.5644
coM15	203609	382.319	106.049	56.95	1874	57833	445618	427927	67.5615	3.97895	28.4595
coM16	60003	111.535	145.915	52.19	1798	16511	130611	126154	70.9347	5.88804	23.1772
coM17	172644	315.376	136.322	53.85	1811	50544	377072	362862	69.1701	5.0493	25.7806
coM18	46390	93.7802	464.901	40.83	2000	11309	95312	91044	78.707	9.99956	11.2934
coM19	9821	18.387	45.769	49.15	1858	2725	22095	21342	71.1695	8.16231	20.6682
coM20	16895	30.455	31.183	39.00	1758	4947	31746	30224	78.6263	11.0806	10.2931
coM21	133656	285.372	151.85	46.93	2223	31296	302322	292603	72.3034	8.44181	19.2548
coM22	15610	39.696	109.252	43.15	2953	2832	40233	38696	81.3133	8.51768	10.169
coM23	30957	71.0505	101.737	43.08	2553	6594	70068	67565	79.1327	8.3712	12.4961
coM24	16897	30.4548	31.183	39.00	1758	4950	31755	30237	78.5958	11.099	10.3053
coM25	20038	40.825	98.379	43.44	2097	5038	41523	39967	76.0703	10.2685	13.6613
coM26	100205	178.646	70.237	41.18	1737	29578	181643	173706	75.7688	10.9311	13.3001
coM27	5011	10.087	64.003	39.56	1988	1200	10950	10470	81.5664	8.85387	9.57975
coM28	18878	38.6735	443.023	36.55	2005	4355	38173	36410	79.8407	10.8212	9.33809
coM29	9633	15.6855	13.833	36.10	1581	3238	15187	14336	75.9975	12.8836	11.1189
AM-nrGCf	N.A.g	2495.82	37.29h	53.92	867	958003	6074767	3748772	70.3967	5.74281	23.8605
NOTES:
a Co-assemblies made with sets of metagenomes from the same geographical location. The code "coM" indicates co-assemblies made with Megahit, and the number refers to the co-assembly group indicated in Supplementary Table 2.
b Number of ORFs after the elimination of redundancy (that is, clustering at 95% of identity and 90% of overlap of the shorter gene)
c,d,e Since our approach accepted alternative initiation codons, the proportion of start codons were measured. These columns show the percent of ORFs starting with ATG, TTG and GTG codons, respectively.
f Statistics of the Amazon river basin non-redundant microbial gene catalogue.
g This value is not available, since AMnrGC minimum ORF length was 150bp. N50 and L50 are preferable statistics to assess AMnrGC ORF lengths distribution.
h Longest ORF in the AMnrGC (not contig size).

### Sheet: Supplementary_Table_2
Supplementary Table 2. Metagenomes used to build the Amazon river basin Microbial non-redundant Genes Catalogue (AMnrGC). Description of the 106 metagenomes used in this study. The Amazon River basin region shows the group that a sample belongs according to its geographical location. Other features were obtained from the original publications and SRA. “N.A.” stands for not available.
Accession number	Latitude	Longitude	Linear Distance from Amazon river source (Km)	Instrument	Library	Depth (m)	Size Fraction	Upper filter (µm)	Lower Filter (µm)	Temperature ºC	Conductivity (uS/cm)	Sampled water Volume (L)	Dissolved Inorganic carbon (µmol/kg)	Dissolved Oxygen (µmol/kg)	Reference	Amazon river basin region	Station
ERR2338392	-3.28472	-60.0567	2010.51	Illumina HiSeq 2500	PAIRED	2.5	Free-living	5	0.22	N.A.	N.A.	2	N.A.	N.A.	Toyama, 2016b	Upstream	5
ERR2345104	-3.35583	-60.6269	1949.48	Illumina HiSeq 2500	PAIRED	2.5	Free-living	5	0.22	N.A.	N.A.	2	N.A.	N.A.	Toyama, 2016b	Upstream	4
ERR2346693	-3.31694	-60.7981	1934.43	Illumina HiSeq 2500	PAIRED	2.5	Free-living	5	0.22	N.A.	N.A.	2	N.A.	N.A.	Toyama, 2016b	Upstream	7
SRR1182511	10.29	-54.51	3388.48	Illumina Genome Analyzer IIx	PAIRED	4.47	Particle-associated	156	2	28.63	52.2	10.8	1802	196.25	Statinsky et al., 2015	Ocean	25
SRR1182512	10.29	-54.51	3388.48	Illumina Genome Analyzer IIx	PAIRED	4.47	Free-living	2	0.2	28.63	52.2	10.8	1802	196.25	Statinsky et al., 2015	Ocean	25
SRR1183643	12.41	-52.22	3732.21	Illumina Genome Analyzer IIx	PAIRED	3.89	Particle-associated	156	2	28.4	58.1	10.1	2005	188.39	Statinsky et al., 2015	Ocean	29
SRR1183650	12.41	-52.22	3732.21	Illumina Genome Analyzer IIx	PAIRED	3.89	Free-living	2	0.2	28.4	58.1	10	2005	188.39	Statinsky et al., 2015	Ocean	29
SRR1185413	7.29	-53	3300.25	Illumina Genome Analyzer IIx	PAIRED	3.76	Free-living	2	0.2	28.85	51	10.2	1846	188.26	Statinsky et al., 2015	Plume	24
SRR1185414	7.29	-53	3300.25	Illumina Genome Analyzer IIx	PAIRED	3.76	Particle-associated	156	2	28.85	51	10.4	1846	188.26	Statinsky et al., 2015	Plume	24
SRR1186214	10.68	-54.42	3425.39	Illumina Genome Analyzer IIx	PAIRED	3.64	Free-living	2	0.2	29.22	44.9	10	1576	194.25	Statinsky et al., 2015	Ocean	27
SRR1199270	10.29	-54.51	3388.48	Illumina MiSeq	PAIRED	4.47	Free-living	2	0.2	28.63	52.2	4.85	1802	196.25	Statinsky et al., 2015	Ocean	25
SRR1199271	4.88	-51.36	3297.73	Illumina Genome Analyzer IIx	PAIRED	4.26	Free-living	2	0.2	29.36	38.9	5.2	1373	251.56	Statinsky et al., 2015	Plume	22
SRR1199272	7.29	-53	3300.25	Illumina Genome Analyzer IIx	PAIRED	3.76	Particle-associated	156	2	28.85	51	10.4	1846	188.26	Statinsky et al., 2015	Plume	24
SRR1202081	10.29	-54.51	3388.48	Illumina Genome Analyzer IIx	PAIRED	4.47	Particle-associated	156	2	28.63	52.2	11.1	1802	196.25	Statinsky et al., 2015	Ocean	25
SRR1202089	10.68	-54.42	3425.39	Illumina Genome Analyzer IIx	PAIRED	3.64	Particle-associated	156	2	29.22	44.9	10	1576	194.25	Statinsky et al., 2015	Ocean	27
SRR1202090	11.31	-56.43	3320.24	Illumina Genome Analyzer IIx	PAIRED	3.93	Free-living	2	0.2	29.21	52.9	9.8	1775	213.84	Statinsky et al., 2015	Ocean	28
SRR1202091	12.41	-52.22	3732.21	Illumina Genome Analyzer IIx	PAIRED	3.89	Free-living	2	0.2	28.4	58.1	13.4	2005	188.39	Statinsky et al., 2015	Ocean	29
SRR1202095	12.41	-52.22	3732.21	Illumina Genome Analyzer IIx	PAIRED	3.89	Particle-associated	156	2	28.4	58.1	12.8	2005	188.39	Statinsky et al., 2015	Ocean	29
SRR1204580	10.68	-54.42	3425.39	Illumina Genome Analyzer IIx	PAIRED	3.64	Particle-associated	156	2	29.22	44.9	10.8	1576	194.25	Statinsky et al., 2015	Ocean	27
SRR1204581	11.31	-56.43	3320.24	Illumina Genome Analyzer IIx	PAIRED	3.93	Free-living	2	0.2	29.21	52.9	9.4	1775	213.84	Statinsky et al., 2015	Ocean	28
SRR1205250	4.88	-51.36	3297.73	Illumina Genome Analyzer IIx	PAIRED	4.26	Particle-associated	156	2	29.36	38.9	5.2	1373	251.56	Statinsky et al., 2015	Plume	22
SRR1205251	11.31	-56.43	3320.24	Illumina MiSeq	PAIRED	3.93	Particle-associated	156	2	29.21	52.9	4.85	1775	213.84	Statinsky et al., 2015	Ocean	28
SRR1205252	10.68	-54.42	3425.39	Illumina Genome Analyzer IIx	PAIRED	3.64	Free-living	2	0.2	29.22	44.9	10.8	1576	194.25	Statinsky et al., 2015	Ocean	27
SRR1205253	7.29	-53	3300.25	Illumina Genome Analyzer IIx	PAIRED	3.76	Free-living	2	0.2	28.85	51	10.4	1846	188.26	Statinsky et al., 2015	Plume	24
SRR1209976	11.31	-56.43	3320.24	Illumina HiSeq 2500	PAIRED	3.93	Particle-associated	156	2	29.21	52.9	5.05	1775	213.84	Statinsky et al., 2015	Ocean	28
SRR1209977	4.88	-51.36	3297.73	Illumina Genome Analyzer IIx	PAIRED	4.26	Free-living	2	0.2	29.36	38.9	4.8	1373	251.56	Statinsky et al., 2015	Plume	22
SRR1209978	4.88	-51.36	3297.73	Illumina Genome Analyzer IIx	PAIRED	4.26	Particle-associated	156	2	29.36	38.9	4.8	1373	251.56	Statinsky et al., 2015	Plume	22
SRR1514963	-3.28441	-60.0231	2014.53	Illumina HiSeq 2500	PAIRED	11	Free-living	5	0.22	29.7	74.4	2	N.A.	235.02	Santos-Júnior et al., 2017	Upstream	6
SRR1515032	-3.6854	-61.4705	1849.46	Illumina HiSeq 2500	PAIRED	15	Free-living	5	0.22	N.A.	N.A.	2	N.A.	N.A.	Santos-Júnior et al., 2017	Upstream	3
SRR1518285	-4.13556	-63.4985	1625.53	Illumina HiSeq 2500	PAIRED	1.5	Free-living	5	0.22	28.6	25.8	2	N.A.	359.78	Santos-Júnior et al., 2017	Upstream	0
SRR1522964	-3.35346	-60.6254	1949.97	Illumina HiSeq 2500	PAIRED	1.5	Free-living	5	0.22	29.4	63.7	2	N.A.	213.35	Toyama et al., 2016a	Upstream	4
SRR1522971	-3.26416	-60.6888	1948.35	Illumina HiSeq 2500	PAIRED	5.5	Free-living	5	0.22	N.A.	N.A.	2	N.A.	N.A.	Toyama et al., 2016a	Upstream	7
SRR1522973	-3.88662	-61.6769	1818.78	Illumina HiSeq 2500	PAIRED	1	Free-living	5	0.22	29.3	88	2	N.A.	259.02	Toyama et al., 2016a	Upstream	2
SRR1522974	-3.9601	-63.1634	1668.27	Illumina HiSeq 2500	PAIRED	1	Free-living	5	0.22	26.6	17.3	2	N.A.	137.65	Toyama et al., 2016a	Upstream	1
SRR1786279	-0.083883	-51.0514	3070.74	Illumina HiSeq 2500	PAIRED	14	Free-living	2	0.2	N.A.	61.5	0.46	507	N.A.	Statinsky et al., 2015	Estuary	16
SRR1786281	-0.083883	-51.0514	3070.74	Illumina HiSeq 2500	PAIRED	14	Particle-associated	297	2	N.A.	61.5	0.66	507	N.A.	Statinsky et al., 2015	Estuary	16
SRR1786608	-0.083883	-51.0514	3070.74	Illumina HiSeq 2500	PAIRED	14	Free-living	2	0.2	N.A.	61.5	0.5	507	N.A.	Statinsky et al., 2015	Estuary	16
SRR1786616	-0.083883	-51.0514	3070.74	Illumina HiSeq 2500	PAIRED	14	Particle-associated	297	2	N.A.	61.5	0.5	507	N.A.	Statinsky et al., 2015	Estuary	16
SRR1787940	-0.156917	-50.6225	3111.17	Illumina HiSeq 2500	PAIRED	10	Free-living	2	0.2	N.A.	55.3	0.67	459	N.A.	Statinsky et al., 2015	Estuary	14
SRR1787943	-0.156917	-50.6225	3111.17	Illumina HiSeq 2500	PAIRED	10	Particle-associated	297	2	N.A.	55.3	0.6	459	N.A.	Statinsky et al., 2015	Estuary	14
SRR1788318	-0.156917	-50.6225	3111.17	Illumina HiSeq 2500	PAIRED	10	Free-living	2	0.2	N.A.	55.3	0.81	459	N.A.	Statinsky et al., 2015	Estuary	14
SRR1790487	-0.156917	-50.6225	3111.17	Illumina HiSeq 2500	PAIRED	10	Particle-associated	297	2	N.A.	55.3	0.81	459	N.A.	Statinsky et al., 2015	Estuary	14
SRR1790489	-1.51937	-48.9179	3232.34	Illumina HiSeq 2500	PAIRED	19	Free-living	2	0.2	N.A.	37.1	1.31	308	N.A.	Statinsky et al., 2015	Estuary	12
SRR1790644	-1.51937	-48.9179	3232.34	Illumina HiSeq 2500	PAIRED	19	Particle-associated	297	2	N.A.	37.1	1.31	308	N.A.	Statinsky et al., 2015	Estuary	12
SRR1790646	-1.51937	-48.9179	3232.34	Illumina HiSeq 2500	PAIRED	19	Free-living	2	0.2	N.A.	37.1	1.3	308	N.A.	Statinsky et al., 2015	Estuary	12
SRR1790647	-1.51937	-48.9179	3232.34	Illumina HiSeq 2500	PAIRED	19	Particle-associated	297	2	N.A.	37.1	1.3	308	N.A.	Statinsky et al., 2015	Estuary	12
SRR1790676	-1.91902	-55.5257	2531.81	Illumina HiSeq 2500	PAIRED	33	Free-living	2	0.2	N.A.	56.4	1.03	551	N.A.	Statinsky et al., 2015	Downstream	10
SRR1790678	-1.91902	-55.5257	2531.81	Illumina HiSeq 2500	PAIRED	33	Particle-associated	297	2	N.A.	56.4	1.03	551	N.A.	Statinsky et al., 2015	Downstream	10
SRR1790679	-1.91902	-55.5257	2531.81	Illumina HiSeq 2500	PAIRED	33	Free-living	2	0.2	N.A.	56.4	0.61	551	N.A.	Statinsky et al., 2015	Downstream	10
SRR1790680	-1.91902	-55.5257	2531.81	Illumina HiSeq 2500	PAIRED	33	Particle-associated	297	2	N.A.	56.4	0.61	551	N.A.	Statinsky et al., 2015	Downstream	10
SRR1792674	-2.48438	-55.0075	2560.9	Illumina HiSeq 2500	PAIRED	15	Free-living	2	0.2	N.A.	16.8	1.4	156	N.A.	Statinsky et al., 2015	Downstream	8
SRR1792852	-2.48438	-55.0075	2560.9	Illumina HiSeq 2500	PAIRED	15	Particle-associated	297	2	N.A.	16.8	0.73	156	N.A.	Statinsky et al., 2015	Downstream	8
SRR1793861	-2.48438	-55.0075	2560.9	Illumina HiSeq 2500	PAIRED	15	Free-living	2	0.2	N.A.	16.8	1.57	156	N.A.	Statinsky et al., 2015	Downstream	8
SRR1793862	-2.48438	-55.0075	2560.9	Illumina HiSeq 2500	PAIRED	15	Particle-associated	297	2	N.A.	16.8	1.57	156	N.A.	Statinsky et al., 2015	Downstream	8
SRR1796116	-2.48438	-55.0075	2560.9	Illumina HiSeq 2500	PAIRED	0.5	Free-living	2	0.2	N.A.	15.9	0.675	155	N.A.	Statinsky et al., 2015	Downstream	8
SRR1796118	-2.48438	-55.0075	2560.9	Illumina HiSeq 2500	PAIRED	0.5	Particle-associated	297	2	N.A.	15.9	1.52	155	N.A.	Statinsky et al., 2015	Downstream	8
SRR1796234	-2.48438	-55.0075	2560.9	Illumina HiSeq 2500	PAIRED	0.5	Free-living	2	0.2	N.A.	15.9	1.42	155	N.A.	Statinsky et al., 2015	Downstream	8
SRR1796236	-2.48438	-55.0075	2560.9	Illumina HiSeq 2500	PAIRED	0.5	Particle-associated	297	2	N.A.	15.9	0.675	155	N.A.	Statinsky et al., 2015	Downstream	8
SRR4831644	6.374	-51.398	3384.35	Illumina HiSeq 2500	PAIRED	2	Free-living	2	0.2	28.99	39.2	10	N.A.	N.A.	Statinsky et al., 2015	Plume	23
SRR4831645	6.374	-51.398	3384.35	Illumina HiSeq 2500	PAIRED	2	Particle-associated	156	2	28.99	39.2	5	N.A.	N.A.	Statinsky et al., 2015	Plume	23
SRR4831646	6.374	-51.398	3384.35	Illumina HiSeq 2500	PAIRED	2	Free-living	2	0.2	28.99	39.2	6	N.A.	N.A.	Statinsky et al., 2015	Plume	23
SRR4831647	6.374	-51.398	3384.35	Illumina HiSeq 2500	PAIRED	2	Particle-associated	156	2	28.99	39.2	6	N.A.	N.A.	Statinsky et al., 2015	Plume	23
SRR4831648	0.265	-47.15	3486.83	Illumina HiSeq 2500	PAIRED	2	Free-living	2	0.2	28.4	58.6	5.75	2030	N.A.	Statinsky et al., 2015	Plume	18
SRR4831649	0.265	-47.15	3486.83	Illumina HiSeq 2500	PAIRED	2	Particle-associated	156	2	28.4	58.6	5.75	2030	N.A.	Statinsky et al., 2015	Plume	18
SRR4831650	0.265	-47.15	3486.83	Illumina HiSeq 2500	PAIRED	2	Free-living	2	0.2	28.4	58.6	6	2030	N.A.	Statinsky et al., 2015	Plume	18
SRR4831651	0.265	-47.15	3486.83	Illumina HiSeq 2500	PAIRED	2	Particle-associated	156	2	28.4	58.6	6	2030	N.A.	Statinsky et al., 2015	Plume	18
SRR4831652	1.338	-49.371	3306.01	Illumina HiSeq 2500	PAIRED	2	Particle-associated	156	2	28.64	0.1	0.875	415	147.8	Statinsky et al., 2015	Plume	20
SRR4831653	1.338	-49.371	3306.01	Illumina HiSeq 2500	PAIRED	2	Particle-associated	156	2	28.64	0.1	0.71	415	147.8	Statinsky et al., 2015	Plume	20
SRR4831654	3.506	-50.5	3302.8	Illumina HiSeq 2500	SINGLE	2	Particle-associated	156	2	27.96	51.7	4.5	1644	239.1	Statinsky et al., 2015	Plume	21
SRR4831655	3.506	-50.5	3302.8	Illumina HiSeq 2500	SINGLE	2	Free-living	2	0.2	27.96	51.7	9	1644	239.1	Statinsky et al., 2015	Plume	21
SRR4831656	3.506	-50.5	3302.8	Illumina HiSeq 2500	SINGLE	2	Particle-associated	156	2	27.96	51.7	5	1644	239.1	Statinsky et al., 2015	Plume	21
SRR4831657	3.506	-50.5	3302.8	Illumina HiSeq 2500	SINGLE	2	Free-living	2	0.2	27.96	51.7	10	1644	239.1	Statinsky et al., 2015	Plume	21
SRR4831658	0.949	-48.674	3359.43	Illumina HiSeq 2500	PAIRED	2	Free-living	2	0.2	28.6	23.4	3	818	285.5	Statinsky et al., 2015	Plume	19
SRR4831659	0.949	-48.674	3359.43	Illumina HiSeq 2500	PAIRED	2	Particle-associated	156	2	28.6	23.4	3	818	285.5	Statinsky et al., 2015	Plume	19
SRR4831660	0.949	-48.674	3359.43	Illumina HiSeq 2500	PAIRED	2	Particle-associated	156	2	28.6	23.4	3	818	285.5	Statinsky et al., 2015	Plume	19
SRR4831661	0.949	-48.674	3359.43	Illumina HiSeq 2500	SINGLE	2	Free-living	2	0.2	28.6	23.4	0.68	818	285.5	Statinsky et al., 2015	Plume	19
SRR4831662	1.338	-49.371	3306.01	Illumina HiSeq 2500	SINGLE	2	Free-living	2	0.2	28.64	0.1	1.61	415	147.8	Statinsky et al., 2015	Plume	20
SRR4831663	1.338	-49.371	3306.01	Illumina HiSeq 2500	SINGLE	2	Free-living	2	0.2	28.64	0.1	1.35	415	147.8	Statinsky et al., 2015	Plume	20
SRR4831664	10.664	-55.032	3375.68	Illumina HiSeq 2500	SINGLE	2	Free-living	2	0.2	28.33	54.9	12	N.A.	112.6	Statinsky et al., 2015	Ocean	26
SRR4831665	10.664	-55.032	3375.68	Illumina HiSeq 2500	SINGLE	2	Particle-associated	156	2	28.33	54.9	12	N.A.	112.6	Statinsky et al., 2015	Ocean	26
SRR4831666	10.664	-55.032	3375.68	Illumina HiSeq 2500	SINGLE	2	Free-living	2	0.2	28.33	54.9	23	N.A.	112.6	Statinsky et al., 2015	Ocean	26
SRR4831667	10.664	-55.032	3375.68	Illumina HiSeq 2500	SINGLE	2	Particle-associated	156	2	28.33	54.9	11.5	N.A.	112.6	Statinsky et al., 2015	Ocean	26
SRR4833053	-2.29063	-55.0045	2569.93	Illumina HiSeq 2500	SINGLE	0.5	Free-living	2	0.2	N.A.	18.2	1.57	348	N.A.	Statinsky et al., 2015	Downstream	9
SRR4833055	-2.29063	-55.0045	2569.93	Illumina HiSeq 2500	SINGLE	0.5	Particle-associated	156	2	N.A.	18.2	3.13	348	N.A.	Statinsky et al., 2015	Downstream	9
SRR4833056	-1.31162	-48.5508	3278.99	Illumina HiSeq 2500	SINGLE	0.5	Free-living	2	0.2	N.A.	45.8	0.94	339	N.A.	Statinsky et al., 2015	Estuary	13
SRR4833057	-1.31162	-48.5508	3278.99	Illumina HiSeq 2500	SINGLE	0.5	Particle-associated	156	2	N.A.	45.8	0.47	339	N.A.	Statinsky et al., 2015	Estuary	13
SRR4833059	-2.29063	-55.0045	2569.93	Illumina HiSeq 2500	SINGLE	0.5	Particle-associated	156	2	N.A.	18.2	1.61	348	N.A.	Statinsky et al., 2015	Downstream	9
SRR4833060	-2.29063	-55.0045	2569.93	Illumina HiSeq 2500	SINGLE	15	Particle-associated	156	2	N.A.	20.3	1.35	161	N.A.	Statinsky et al., 2015	Downstream	9
SRR4833062	-2.29063	-55.0045	2569.93	Illumina HiSeq 2500	PAIRED	15	Free-living	2	0.2	N.A.	20.3	1.35	161	N.A.	Statinsky et al., 2015	Downstream	9
SRR4833064	-1.31162	-48.5508	3278.99	Illumina HiSeq 2500	SINGLE	0.5	Free-living	2	0.2	N.A.	45.8	0.68	339	N.A.	Statinsky et al., 2015	Estuary	13
SRR4833067	-1.31162	-48.5508	3278.99	Illumina HiSeq 2500	PAIRED	0.5	Particle-associated	156	2	N.A.	45.8	1.36	339	N.A.	Statinsky et al., 2015	Estuary	13
SRR4833073	-2.29063	-55.0045	2569.93	Illumina HiSeq 2500	PAIRED	0.5	Free-living	2	0.2	N.A.	18.2	1.61	348	N.A.	Statinsky et al., 2015	Downstream	9
SRR4833077	-0.05033	-51.0309	3074.11	Illumina HiSeq 2500	SINGLE	0.5	Free-living	2	0.2	N.A.	56.2	1.34	502	N.A.	Statinsky et al., 2015	Estuary	17
SRR4833080	-0.05033	-51.0309	3074.11	Illumina HiSeq 2500	SINGLE	0.5	Particle-associated	156	2	N.A.	56.2	1.34	502	N.A.	Statinsky et al., 2015	Estuary	17
SRR4833081	-0.09415	-50.3735	3139.83	Illumina HiSeq 2500	SINGLE	0.5	Free-living	2	0.2	N.A.	50.9	1	484	N.A.	Statinsky et al., 2015	Estuary	15
SRR4833084	-2.29063	-55.0045	2569.93	Illumina HiSeq 2500	SINGLE	15	Free-living	2	0.2	N.A.	20.3	1.49	161	N.A.	Statinsky et al., 2015	Downstream	9
SRR4833086	-2.29063	-55.0045	2569.93	Illumina HiSeq 2500	SINGLE	15	Particle-associated	156	2	N.A.	20.3	2.98	161	N.A.	Statinsky et al., 2015	Downstream	9
SRR4833087	-0.05033	-51.0309	3074.11	Illumina HiSeq 2500	SINGLE	0.5	Free-living	2	0.2	N.A.	56.2	1.29	502	N.A.	Statinsky et al., 2015	Estuary	17
SRR4833089	-0.05033	-51.0309	3074.11	Illumina HiSeq 2500	SINGLE	0.5	Particle-associated	156	2	N.A.	56.2	0.65	502	N.A.	Statinsky et al., 2015	Estuary	17
SRR5123271	-1.55141	-55.3154	2569.91	Illumina HiSeq 2500	SINGLE	0.5	Particle-associated	156	2	N.A.	49.5	0.29	360	N.A.	Statinsky et al., 2015	Downstream	11
SRR5123272	-1.55141	-55.3154	2569.91	Illumina HiSeq 2500	SINGLE	0.5	Particle-associated	156	2	N.A.	49.5	0.8	360	N.A.	Statinsky et al., 2015	Downstream	11
SRR5123273	-0.09415	-50.3735	3139.83	Illumina HiSeq 2500	SINGLE	0.5	Particle-associated	156	2	N.A.	50.9	1	484	N.A.	Statinsky et al., 2015	Estuary	15
SRR5123274	-1.55141	-55.3154	2569.91	Illumina HiSeq 2500	SINGLE	0.5	Free-living	2	0.2	N.A.	49.5	0.8	360	N.A.	Statinsky et al., 2015	Downstream	11
SRR5123275	-1.55141	-55.3154	2569.91	Illumina HiSeq 2500	SINGLE	0.5	Free-living	2	0.2	N.A.	49.5	0.57	360	N.A.	Statinsky et al., 2015	Downstream	11
SRR5123276	-0.09415	-50.3735	3139.83	Illumina HiSeq 2500	SINGLE	0.5	Particle-associated	156	2	N.A.	50.9	0.75	484	N.A.	Statinsky et al., 2015	Estuary	15
SRR5123277	-0.09415	-50.3735	3139.83	Illumina HiSeq 2500	SINGLE	0.5	Free-living	2	0.2	N.A.	50.9	0.75	484	N.A.	Statinsky et al., 2015	Estuary	15

### Sheet: Supplementary_Table_3
Supplementary Table 3. Metagenomes used for K-mer diversity assessment.
METAGENOMES FROM TEMPERATE RIVERS (Canada Watersheds and Mississipi river)
Instrument	Access	Sample	Material	BioProject	Library	Geographical location	Latitude Longitude
Illumina MiSeq	SRR2089125	SRS971025	freshwater	PRJNA287840	PAIRED	Canada: Southwestern British Columbia	49 N 123 W
Illumina MiSeq	SRR2089126	SRS971014	freshwater	PRJNA287840	PAIRED	Canada: Southwestern British Columbia	49 N 123 W
Illumina MiSeq	SRR2089127	SRS971052	freshwater	PRJNA287840	PAIRED	Canada: Southwestern British Columbia	49 N 123 W
Illumina MiSeq	SRR2089128	SRS971064	freshwater	PRJNA287840	PAIRED	Canada: Southwestern British Columbia	49 N 123 W
Illumina MiSeq	SRR2089129	SRS971074	freshwater	PRJNA287840	PAIRED	Canada: Southwestern British Columbia	49 N 123 W
Illumina MiSeq	SRR2089131	SRS971051	freshwater	PRJNA287840	PAIRED	Canada: Southwestern British Columbia	49 N 123 W
Illumina MiSeq	SRR2089132	SRS971063	freshwater	PRJNA287840	PAIRED	Canada: Southwestern British Columbia	49 N 123 W
Illumina MiSeq	SRR2089133	SRS971267	freshwater	PRJNA287840	PAIRED	Canada: Southwestern British Columbia	49 N 123 W
Illumina MiSeq	SRR2089134	SRS971013	freshwater	PRJNA287840	PAIRED	Canada: Southwestern British Columbia	49 N 123 W
Illumina MiSeq	SRR2089135	SRS971024	freshwater	PRJNA287840	PAIRED	Canada: Southwestern British Columbia	49 N 123 W
Illumina MiSeq	SRR2089136	SRS970988	freshwater	PRJNA287840	PAIRED	Canada: Southwestern British Columbia	49 N 123 W
Illumina MiSeq	SRR2089137	SRS971002	freshwater	PRJNA287840	PAIRED	Canada: Southwestern British Columbia	49 N 123 W
Illumina MiSeq	SRR2089139	SRS971050	freshwater	PRJNA287840	PAIRED	Canada: Southwestern British Columbia	49 N 123 W
Illumina MiSeq	SRR2089140	SRS971062	freshwater	PRJNA287840	PAIRED	Canada: Southwestern British Columbia	49 N 123 W
Illumina MiSeq	SRR2089141	SRS971266	freshwater	PRJNA287840	PAIRED	Canada: Southwestern British Columbia	49 N 123 W
Illumina MiSeq	SRR2089142	SRS971012	freshwater	PRJNA287840	PAIRED	Canada: Southwestern British Columbia	49 N 123 W
Illumina MiSeq	SRR2089143	SRS971260	freshwater	PRJNA287840	PAIRED	Canada: Southwestern British Columbia	49 N 123 W
Illumina MiSeq	SRR2089144	SRS970987	freshwater	PRJNA287840	PAIRED	Canada: Southwestern British Columbia	49 N 123 W
Illumina MiSeq	SRR2089145	SRS971000	freshwater	PRJNA287840	PAIRED	Canada: Southwestern British Columbia	49 N 123 W
Illumina MiSeq	SRR2089147	SRS971049	freshwater	PRJNA287840	PAIRED	Canada: Southwestern British Columbia	49 N 123 W
Illumina MiSeq	SRR2089148	SRS971061	freshwater	PRJNA287840	PAIRED	Canada: Southwestern British Columbia	49 N 123 W
Illumina MiSeq	SRR2089149	SRS971073	freshwater	PRJNA287840	PAIRED	Canada: Southwestern British Columbia	49 N 123 W
Illumina MiSeq	SRR2089150	SRS970986	freshwater	PRJNA287840	PAIRED	Canada: Southwestern British Columbia	49 N 123 W
Illumina MiSeq	SRR2089151	SRS970999	freshwater	PRJNA287840	PAIRED	Canada: Southwestern British Columbia	49 N 123 W
Illumina MiSeq	SRR2089152	SRS971011	freshwater	PRJNA287840	PAIRED	Canada: Southwestern British Columbia	49 N 123 W
Illumina MiSeq	SRR2089153	SRS971259	freshwater	PRJNA287840	PAIRED	Canada: Southwestern British Columbia	49 N 123 W
Illumina MiSeq	SRR2089155	SRS971048	freshwater	PRJNA287840	PAIRED	Canada: Southwestern British Columbia	49 N 123 W
Illumina MiSeq	SRR2089156	SRS971060	freshwater	PRJNA287840	PAIRED	Canada: Southwestern British Columbia	49 N 123 W
Illumina MiSeq	SRR2089157	SRS971265	freshwater	PRJNA287840	PAIRED	Canada: Southwestern British Columbia	49 N 123 W
Illumina MiSeq	SRR2089158	SRS971010	freshwater	PRJNA287840	PAIRED	Canada: Southwestern British Columbia	49 N 123 W
Illumina MiSeq	SRR2089159	SRS971023	freshwater	PRJNA287840	PAIRED	Canada: Southwestern British Columbia	49 N 123 W
Illumina MiSeq	SRR2089160	SRS970985	freshwater	PRJNA287840	PAIRED	Canada: Southwestern British Columbia	49 N 123 W
Illumina MiSeq	SRR2089161	SRS970998	freshwater	PRJNA287840	PAIRED	Canada: Southwestern British Columbia	49 N 123 W
Illumina MiSeq	SRR2089163	SRS971047	freshwater	PRJNA287840	PAIRED	Canada: Southwestern British Columbia	49 N 123 W
Illumina MiSeq	SRR2089164	SRS971059	freshwater	PRJNA287840	PAIRED	Canada: Southwestern British Columbia	49 N 123 W
Illumina MiSeq	SRR2089165	SRS971072	freshwater	PRJNA287840	PAIRED	Canada: Southwestern British Columbia	49 N 123 W
Illumina MiSeq	SRR2089166	SRS971009	freshwater	PRJNA287840	PAIRED	Canada: Southwestern British Columbia	49 N 123 W
Illumina MiSeq	SRR2089167	SRS971022	freshwater	PRJNA287840	PAIRED	Canada: Southwestern British Columbia	49 N 123 W
Illumina MiSeq	SRR2089168	SRS970984	freshwater	PRJNA287840	PAIRED	Canada: Southwestern British Columbia	49 N 123 W
Illumina MiSeq	SRR2089169	SRS970996	freshwater	PRJNA287840	PAIRED	Canada: Southwestern British Columbia	49 N 123 W
Illumina MiSeq	SRR2089171	SRS971046	freshwater	PRJNA287840	PAIRED	Canada: Southwestern British Columbia	49 N 123 W
Illumina MiSeq	SRR2089172	SRS971058	freshwater	PRJNA287840	PAIRED	Canada: Southwestern British Columbia	49 N 123 W
Illumina MiSeq	SRR2089173	SRS971071	freshwater	PRJNA287840	PAIRED	Canada: Southwestern British Columbia	49 N 123 W
Illumina MiSeq	SRR2089174	SRS971008	freshwater	PRJNA287840	PAIRED	Canada: Southwestern British Columbia	49 N 123 W
Illumina MiSeq	SRR2089175	SRS971021	freshwater	PRJNA287840	PAIRED	Canada: Southwestern British Columbia	49 N 123 W
Illumina MiSeq	SRR2089176	SRS970983	freshwater	PRJNA287840	PAIRED	Canada: Southwestern British Columbia	49 N 123 W
Illumina MiSeq	SRR2089177	SRS970997	freshwater	PRJNA287840	PAIRED	Canada: Southwestern British Columbia	49 N 123 W
Illumina MiSeq	SRR2089179	SRS971045	freshwater	PRJNA287840	PAIRED	Canada: Southwestern British Columbia	49 N 123 W
Illumina MiSeq	SRR2089180	SRS971057	freshwater	PRJNA287840	PAIRED	Canada: Southwestern British Columbia	49 N 123 W
Illumina MiSeq	SRR2089181	SRS971070	freshwater	PRJNA287840	PAIRED	Canada: Southwestern British Columbia	49 N 123 W
Illumina MiSeq	SRR2089182	SRS971007	freshwater	PRJNA287840	PAIRED	Canada: Southwestern British Columbia	49 N 123 W
Illumina MiSeq	SRR2089183	SRS971020	freshwater	PRJNA287840	PAIRED	Canada: Southwestern British Columbia	49 N 123 W
Illumina MiSeq	SRR2089184	SRS970982	freshwater	PRJNA287840	PAIRED	Canada: Southwestern British Columbia	49 N 123 W
Illumina MiSeq	SRR2089185	SRS970995	freshwater	PRJNA287840	PAIRED	Canada: Southwestern British Columbia	49 N 123 W
Illumina MiSeq	SRR2089187	SRS971044	freshwater	PRJNA287840	PAIRED	Canada: Southwestern British Columbia	49 N 123 W
Illumina MiSeq	SRR2089188	SRS971056	freshwater	PRJNA287840	PAIRED	Canada: Southwestern British Columbia	49 N 123 W
Illumina MiSeq	SRR2089189	SRS971069	freshwater	PRJNA287840	PAIRED	Canada: Southwestern British Columbia	49 N 123 W
Illumina MiSeq	SRR2089190	SRS971006	freshwater	PRJNA287840	PAIRED	Canada: Southwestern British Columbia	49 N 123 W
Illumina MiSeq	SRR2089191	SRS971019	freshwater	PRJNA287840	PAIRED	Canada: Southwestern British Columbia	49 N 123 W
Illumina MiSeq	SRR2089192	SRS970981	freshwater	PRJNA287840	PAIRED	Canada: Southwestern British Columbia	49 N 123 W
Illumina MiSeq	SRR2089193	SRS970994	freshwater	PRJNA287840	PAIRED	Canada: Southwestern British Columbia	49 N 123 W
Illumina MiSeq	SRR2089195	SRS971262	freshwater	PRJNA287840	PAIRED	Canada: Southwestern British Columbia	49 N 123 W
Illumina MiSeq	SRR2089196	SRS971264	freshwater	PRJNA287840	PAIRED	Canada: Southwestern British Columbia	49 N 123 W
Illumina MiSeq	SRR2089197	SRS971068	freshwater	PRJNA287840	PAIRED	Canada: Southwestern British Columbia	49 N 123 W
Illumina MiSeq	SRR2089198	SRS971005	freshwater	PRJNA287840	PAIRED	Canada: Southwestern British Columbia	49 N 123 W
Illumina MiSeq	SRR2089199	SRS971018	freshwater	PRJNA287840	PAIRED	Canada: Southwestern British Columbia	49 N 123 W
Illumina MiSeq	SRR2089200	SRS970980	freshwater	PRJNA287840	PAIRED	Canada: Southwestern British Columbia	49 N 123 W
Illumina MiSeq	SRR2089201	SRS970992	freshwater	PRJNA287840	PAIRED	Canada: Southwestern British Columbia	49 N 123 W
Illumina MiSeq	SRR2089203	SRS971263	freshwater	PRJNA287840	PAIRED	Canada: Southwestern British Columbia	49 N 123 W
Illumina MiSeq	SRR2089204	SRS971055	freshwater	PRJNA287840	PAIRED	Canada: Southwestern British Columbia	49 N 123 W
Illumina MiSeq	SRR2089205	SRS971067	freshwater	PRJNA287840	PAIRED	Canada: Southwestern British Columbia	49 N 123 W
Illumina MiSeq	SRR2089206	SRS971004	freshwater	PRJNA287840	PAIRED	Canada: Southwestern British Columbia	49 N 123 W
Illumina MiSeq	SRR2089207	SRS971017	freshwater	PRJNA287840	PAIRED	Canada: Southwestern British Columbia	49 N 123 W
Illumina MiSeq	SRR2089208	SRS970979	freshwater	PRJNA287840	PAIRED	Canada: Southwestern British Columbia	49 N 123 W
Illumina MiSeq	SRR2089209	SRS970991	freshwater	PRJNA287840	PAIRED	Canada: Southwestern British Columbia	49 N 123 W
Illumina MiSeq	SRR2089211	SRS971040	freshwater	PRJNA287840	PAIRED	Canada: Southwestern British Columbia	49 N 123 W
Illumina MiSeq	SRR2089212	SRS971043	freshwater	PRJNA287840	PAIRED	Canada: Southwestern British Columbia	49 N 123 W
Illumina MiSeq	SRR2089213	SRS971053	freshwater	PRJNA287840	PAIRED	Canada: Southwestern British Columbia	49 N 123 W
Illumina MiSeq	SRR2089214	SRS971066	freshwater	PRJNA287840	PAIRED	Canada: Southwestern British Columbia	49 N 123 W
Illumina MiSeq	SRR2089215	SRS971003	freshwater	PRJNA287840	PAIRED	Canada: Southwestern British Columbia	49 N 123 W
Illumina MiSeq	SRR2089216	SRS971016	freshwater	PRJNA287840	PAIRED	Canada: Southwestern British Columbia	49 N 123 W
Illumina MiSeq	SRR2089217	SRS970978	freshwater	PRJNA287840	PAIRED	Canada: Southwestern British Columbia	49 N 123 W
Illumina MiSeq	SRR2089218	SRS970990	freshwater	PRJNA287840	PAIRED	Canada: Southwestern British Columbia	49 N 123 W
Illumina MiSeq	SRR2089220	SRS971042	freshwater	PRJNA287840	PAIRED	Canada: Southwestern British Columbia	49 N 123 W
Illumina MiSeq	SRR2089221	SRS971054	freshwater	PRJNA287840	PAIRED	Canada: Southwestern British Columbia	49 N 123 W
Illumina MiSeq	SRR2089222	SRS971065	freshwater	PRJNA287840	PAIRED	Canada: Southwestern British Columbia	49 N 123 W
Illumina MiSeq	SRR2089223	SRS971001	freshwater	PRJNA287840	PAIRED	Canada: Southwestern British Columbia	49 N 123 W
Illumina MiSeq	SRR2089224	SRS971015	freshwater	PRJNA287840	PAIRED	Canada: Southwestern British Columbia	49 N 123 W
Illumina MiSeq	SRR2089225	SRS970976	freshwater	PRJNA287840	PAIRED	Canada: Southwestern British Columbia	49 N 123 W
Illumina MiSeq	SRR2089226	SRS970989	freshwater	PRJNA287840	PAIRED	Canada: Southwestern British Columbia	49 N 123 W
Illumina MiSeq	SRR2089228	SRS971041	freshwater	PRJNA287840	PAIRED	Canada: Southwestern British Columbia	49 N 123 W
Illumina MiSeq	SRR1044678	SRS512352	freshwater	PRJNA189273	PAIRED	USA: Mississippi River	44.917867 -93.128967
Illumina MiSeq	SRR1044681	SRS512354	freshwater	PRJNA189273	PAIRED	USA: Mississippi River	44.917867 -93.128967
Illumina MiSeq	SRR1039480	SRS508540	freshwater	PRJNA189273	PAIRED	USA: Mississippi River	44.917867 -93.128967
Illumina MiSeq	SRR1044684	SRS512357	freshwater	PRJNA189273	PAIRED	USA: Mississippi River	44.917867 -93.128967
Illumina MiSeq	SRR1044677	SRS512351	freshwater	PRJNA189273	PAIRED	USA: Mississippi River	44.917867 -93.128967
Illumina MiSeq	SRR1044679	SRS512353	freshwater	PRJNA189273	PAIRED	USA: Mississippi River	44.917867 -93.128967
Illumina MiSeq	SRR1039488	SRS508546	freshwater	PRJNA189273	PAIRED	USA: Mississippi River	44.917867 -93.128967
Illumina MiSeq	SRR1044687	SRS512360	freshwater	PRJNA189273	PAIRED	USA: Mississippi River	44.917867 -93.128967
Illumina MiSeq	SRR1039482	SRS508541	freshwater	PRJNA189273	PAIRED	USA: Mississippi River	44.917867 -93.128967
Illumina MiSeq	SRR1039498	SRS508557	freshwater	PRJNA189273	PAIRED	USA: Mississippi River	44.917867 -93.128967
Illumina MiSeq	SRR1044924	SRS512361	freshwater	PRJNA189273	PAIRED	USA: Mississippi River	44.917867 -93.128967
Illumina MiSeq	SRR1044685	SRS512358	freshwater	PRJNA189273	PAIRED	USA: Mississippi River	44.917867 -93.128967
Illumina MiSeq	SRR1044682	SRS512355	freshwater	PRJNA189273	PAIRED	USA: Mississippi River	44.917867 -93.128967
Illumina MiSeq	SRR1039479	SRS508538	freshwater	PRJNA189273	PAIRED	USA: Mississippi River	44.917867 -93.128967
Illumina MiSeq	SRR1039490	SRS508548	freshwater	PRJNA189273	PAIRED	USA: Mississippi River	44.917867 -93.128967
Illumina MiSeq	SRR1039486	SRS508544	freshwater	PRJNA189273	PAIRED	USA: Mississippi River	44.917867 -93.128967
Illumina MiSeq	SRR1039496	SRS508555	freshwater	PRJNA189273	PAIRED	USA: Mississippi River	44.917867 -93.128967
Illumina MiSeq	SRR1044686	SRS512359	freshwater	PRJNA189273	PAIRED	USA: Mississippi River	44.917867 -93.128967
Illumina MiSeq	SRR1044925	SRS512598	freshwater	PRJNA189273	PAIRED	USA: Mississippi River	44.917867 -93.128967
Illumina MiSeq	SRR1044683	SRS512356	freshwater	PRJNA189273	PAIRED	USA: Mississippi River	44.917867 -93.128967
Illumina MiSeq	SRR1039484	SRS508543	freshwater	PRJNA189273	PAIRED	USA: Mississippi River	44.917867 -93.128967
Illumina MiSeq	SRR1039491	SRS508550	freshwater	PRJNA189273	PAIRED	USA: Mississippi River	44.917867 -93.128967
Illumina MiSeq	SRR1039494	SRS508552	freshwater	PRJNA189273	PAIRED	USA: Mississippi River	44.917867 -93.128967
Illumina MiSeq	SRR1039478	SRS508535	freshwater	PRJNA189273	PAIRED	USA: Mississippi River	44.917867 -93.128967
Illumina MiSeq	SRR1039483	SRS508542	freshwater	PRJNA189273	PAIRED	USA: Mississippi River	44.917867 -93.128967
Illumina HiSeq 2000	SRR1169859	SRS558079	freshwater	PRJNA189273	SINGLE	Mississippi River	-95.1825,47.3473
Illumina HiSeq 2000	SRR1169860	SRS558087	freshwater	PRJNA189273	SINGLE	Mississippi River	-94.1455,45.5476
Illumina HiSeq 2000	SRR1169878	SRS558101	freshwater	PRJNA189273	SINGLE	Mississippi River	-92.8057,44.7488
Illumina HiSeq 2000	SRR1169874	SRS558100	freshwater	PRJNA189273	SINGLE	Mississippi River	-92.8502,44.7458
Illumina HiSeq 2000	SRR1169861	SRS558088	freshwater	PRJNA189273	SINGLE	Mississippi River	-94.0422,45.4195
Illumina HiSeq 2000	SRR1169871	SRS558098	freshwater	PRJNA189273	SINGLE	Mississippi River	-93.1741,44.8856
Illumina HiSeq 2000	SRR1169882	SRS558102	freshwater	PRJNA189273	SINGLE	Mississippi River	-92.5377,44.5669
Illumina HiSeq 2000	SRR1169870	SRS558089	freshwater	PRJNA189273	SINGLE	Mississippi River	-93.1904,44.9042
Illumina HiSeq 2000	SRR1169873	SRS558099	freshwater	PRJNA189273	SINGLE	Mississippi River	-93.129,44.9179
Illumina HiSeq 2000	SRR1169884	SRS558105	freshwater	PRJNA189273	SINGLE	Mississippi River	-91.996,44.3144
Illumina HiSeq 2000	SRR1169883	SRS558103	freshwater	PRJNA189273	SINGLE	Mississippi River	-91.3033,43.8567
Illumina HiSeq 2500	SRR2016482	SRS700257	freshwater	PRJNA189273	SINGLE	USA: Minnesota	44.90415 N 93.190417 W
METAGENOMES FROM Amazon Rainforest Soil
Instrument	Access	Sample	Material	BioProject	Library	Geographical location	Latitude Longitude
Illumina HiSeq 2000	SRR490148	A01	soil	PRJNA336764	PAIRED	Amazon Rainforest	10°10’5’’ S 62°49’27’’ W
Illumina HiSeq 2000	SRR490145	A1	soil	PRJNA336766	PAIRED	Amazon Rainforest	10°10’5’’ S 62°49’27’’ W
Illumina HiSeq 2000	SRR490925	A1	soil	PRJNA336766	PAIRED	Amazon Rainforest	10°10’5’’ S 62°49’27’’ W
Illumina HiSeq 2000	SRR490140	A100	soil	PRJNA337825	PAIRED	Amazon Rainforest	10°10’5’’ S 62°49’27’’ W
Illumina HiSeq 2000	SRR490149	A001	soil	PRJNA336700	PAIRED	Amazon Rainforest	10°10’5’’ S 62°49’27’’ W
Illumina HiSeq 2000	SRR490147	A10	soil	PRJNA336765	PAIRED	Amazon Rainforest	10°10’5’’ S 62°49’27’’ W
Illumina HiSeq 2000	SRR496400	A10	soil	PRJNA336765	PAIRED	Amazon Rainforest	10°10’5’’ S 62°49’27’’ W

### Sheet: Supplementary_Table_4
Supplementary Table 4. Reference proteins and Protein Families involved in terrestrial organic matter degradation. PFAMs related to lignin oxidation, cellulose and hemicellulose degradation used to detect and annotate orthologous in the AMnrGC37.
PFAM	Protein Name	Substrate	Function	Pathway
PF00734	CBM_1	Cellulose	Cellulose binding domain	Cellulose deconstruction
PF00553	CBM_2	Cellulose	Cellulose binding domain	Cellulose deconstruction
PF00942	CBM_3	Cellulose	Cellulose binding domain	Cellulose deconstruction
PF03422	CBM_6	Cellulose	Carbohydrate binding module (family 6)	Cellulose deconstruction
PF00232	Glyco_hydro_1	Cellulose	Glycosyl hydrolase family 1	Cellulose deconstruction
PF00331	Glyco_hydro_10	Hemicellulose	Glycosyl hydrolase family 10	Hemicellulose deconstruction
PF00457	Glyco_hydro_11	Hemicellulose	Glycosyl hydrolases family 11	Hemicellulose deconstruction
PF01670	Glyco_hydro_12	Cellulose	Glycosyl hydrolase family 12	Cellulose deconstruction
PF00722	Glyco_hydro_16	Hemicellulose	Glycosyl hydrolases family 16	Hemicellulose deconstruction
PF02836	Glyco_hydro_2_C	Hemicellulose	Glycosyl hydrolases family 2 TIM barrel domain	Hemicellulose deconstruction
PF02837	Glyco_hydro_2_N	Hemicellulose	Glycosyl hydrolases family 2 sugar binding domain	Hemicellulose deconstruction
PF00703	Glyco_hydro_2	Hemicellulose	Glycosyl hydrolases family 2	Hemicellulose deconstruction
PF02156	Glyco_hydro_26	Hemicellulose	Glycosyl hydrolase family 26	Hemicellulose deconstruction
PF01915	Glyco_hydro_3_C	Cellulose	Glycosyl hydrolase family 3 C-terminal domain	Cellulose deconstruction
PF00933	Glyco_hydro_3	Cellulose	Glycosyl hydrolase family 3 N terminal domain	Cellulose deconstruction
PF14587	Glyco_hydr_30_2	Hemicellulose	O-Glycosyl hydrolase family 30	Hemicellulose deconstruction
PF17189	Glyco_hydro_30C	Hemicellulose	Glycosyl hydrolase family 30 beta sandwich domain	Hemicellulose deconstruction
PF02055	Glyco_hydro_30	Hemicellulose	Glycosyl hydrolase family 30 TIM-barrel domain	Hemicellulose deconstruction
PF01055	Glyco_hydro_31	Hemicellulose	Glycosyl hydrolases family 31	Hemicellulose deconstruction
PF01229	Glyco_hydro_39	Hemicellulose	Glycosyl hydrolases family 39	Hemicellulose deconstruction
PF08533	Glyco_hydro_42C	Hemicellulose	Beta-galactosidase C-terminal domain	Hemicellulose deconstruction
PF08532	Glyco_hydro_42M	Hemicellulose	Beta-galactosidase trimerisation domain	Hemicellulose deconstruction
PF02449	Glyco_hydro_42	Hemicellulose	Beta-galactosidase	Hemicellulose deconstruction
PF04616	Glyco_hydro_43	Hemicellulose	Glycosyl hydrolases family 43	Hemicellulose deconstruction
PF02015	Glyco_hydro_45	Cellulose	Glycosyl hydrolase family 45	Cellulose deconstruction
PF02011	Glyco_hydro_48	Cellulose	Glycosyl hydrolase family 48	Cellulose deconstruction
PF00150	Cellulase	Cellulose	Cellulase (Glycosyl hydrolase family 5)	Cellulose deconstruction
PF07745	Glyco_hydro_53	Hemicellulose	Glycosyl hydrolase family 53	Hemicellulose deconstruction
PF01341	Glyco_hydro_6	Cellulose	Glycosyl hydrolases family 6	Cellulose deconstruction
PF01270	Glyco_hydro_8	Cellulose	Glycosyl hydrolases family 8	Cellulose deconstruction
PF00759	Glyco_hydro_9	Cellulose	Glycosyl hydrolase family 9	Cellulose deconstruction
PF03067	LPMO_10	Cellulose	Lytic polysaccharide mono-oxygenase cellulose-degrading	Cellulose deconstruction
PF05870	PA_decarbox	Lignin	Phenolic accid decarboxylase (PAD)	Lignin oxidation
PF07250	Glyoxal_oxid_N	Lignin	Glyoxal oxidase N-terminus	Lignin oxidation
PF11895	Peroxidase_ext	Lignin	Fungal peroxidase extension region	Lignin oxidation
PF04261	Dyp_peroxidase	Lignin	Dyp-Type peroxidase	Lignin oxidation
PF02578	Cu-oxidase_4	Lignin	Multi-copper polyphenol oxidoreductase laccase	Lignin oxidation
PF03401	TctC	Tricarboxylates	Substrate binding protein	Tricarboxylate import
PF07331	TctB	Tricarboxylates	Pore forming	Tricarboxylate import
PF01970	TctA	Tricarboxylates	Pore forming	Tricarboxylate import
Accession	Protein Name	Substrate	Function	Pathway
CAC49880	PcaM (SBP)	p-Hydroxybenzoate, protocatechuate, vanillate, gallate, p-coumarate, caffeate, sinapate	ABC transporter	Lignin-derived aromatics transport
CAC49879	PcaN (TMD)	p-Hydroxybenzoate, protocatechuate, vanillate, gallate, p-coumarate, caffeate, sinapate	ABC transporter	Lignin-derived aromatics transport
CAC49878	PcaV (TMD)	p-Hydroxybenzoate, protocatechuate, vanillate, gallate, p-coumarate, caffeate, sinapate	ABC transporter	Lignin-derived aromatics transport
CAC49877	PcaW (NBD)	p-Hydroxybenzoate, protocatechuate, vanillate, gallate, p-coumarate, caffeate, sinapate	ABC transporter	Lignin-derived aromatics transport
CAC49876	PcaX (NBD)	p-Hydroxybenzoate, protocatechuate, vanillate, gallate, p-coumarate, caffeate, sinapate	ABC transporter	Lignin-derived aromatics transport
CAE26112	RPA0668 (SBP)	p-Hydroxybenzoate, protocatechuate	ABC transporter	Lignin-derived aromatics transport
CAE26428	RPA0985 (SBP)	p-Hydroxybenzoate, protocatechuate, vanillate, gallate, syringate, p-coumarate, ferulate	ABC transporter	Lignin-derived aromatics transport
CAE29470	RPA4029 (SBP)	p-Hydroxybenzoate, protocatechuate, vanillate, gallate	ABC transporter	Lignin-derived aromatics transport
CAE27230	CouP (SBP)	p-Coumarate, caffeate, ferulate, cinnamate, dihydroferulate	ABC transporter	Lignin-derived aromatics transport
CAE27232	CouS (NBD)	p-Coumarate, caffeate, ferulate, cinnamate, dihydroferulate	ABC transporter	Lignin-derived aromatics transport
CAE27233	CouT (TMD, NBD)	p-Coumarate, caffeate, ferulate, cinnamate, dihydroferulate	ABC transporter	Lignin-derived aromatics transport
CAE27234	CouU (TMD)	p-Coumarate, caffeate, ferulate, cinnamate, dihydroferulate	ABC transporter	Lignin-derived aromatics transport
ABD06289	RPB_1579 (SBP)	p-Hydroxybenzoate, protocatechuate, vanillate, gallate, caffeate	ABC transporter	Lignin-derived aromatics transport
ABD06975	RPB_2270 (SBP)	p-Hydroxybenzoate, protocatechuate, vanillate,gallate, p-coumarate, caffeate	ABC transporter	Lignin-derived aromatics transport
ABD08270	RPB_3575 (SBP)	p-Coumarate, caffeate, ferulate, cinnamate, dihydroferulate	ABC transporter	Lignin-derived aromatics transport
ABE38823	RPD_1586 (SBP)	p-Hydroxybenzoate, protocatechuate, vanillate, gallate	ABC transporter	Lignin-derived aromatics transport
ABE39124	RPD_1889 (SBP)	p-Coumarate, caffeate, ferulate, cinnamate, dihydroferulate	ABC transporter	Lignin-derived aromatics transport
BAC51218	Bll5953 (SBP)	p-Hydroxybenzoate, protocatechuate, vanillate, gallate	ABC transporter	Lignin-derived aromatics transport
BAC53113	BLR7848 (SBP)	p-Coumarate, caffeate, ferulate, cinnamate, dihydroferulate	ABC transporter	Lignin-derived aromatics transport
AAA85137	PcaK	p-Hydroxybenzoate*, protocatechuate*	MFS transporter	Lignin-derived aromatics transport
CBJ94499	GalT	Gallate*, protocatechuate*	MFS transporter	Lignin-derived aromatics transport
GAO68738	PmdK	Protocatechuate	AAHS family	Lignin-derived aromatics transport
CAG67874	VanK	p-Hydroxybenzoate, protocatechuate	AAHS family	Lignin-derived aromatics transport
CAG68551	PcaK	p-Hydroxybenzoate*, protocatechuate*, vanillate	AAHS family	Lignin-derived aromatics transport
BAB98469	PcaK	p-Hydroxybenzoate, protocatechuate	AAHS family	Lignin-derived aromatics transport
BAB99778	VanK	Vanillate	AAHS family	Lignin-derived aromatics transport
ABG96912	CouT	p-Coumarate, ferulate, dihydroferulate	MHS family	Lignin-derived aromatics transport
CAE27223	TarP (SBP)	p-Coumarate, caffeate, ferulate, cinnamate	TRAP transporter	Lignin-derived aromatics transport
CAE27224	TarQ (TMD)	p-Coumarate, caffeate, ferulate, cinnamate	TRAP transporter	Lignin-derived aromatics transport
CAE27225	TarM (TMD)	p-Coumarate, caffeate, ferulate, cinnamate	TRAP transporter	Lignin-derived aromatics transport
CCC80015	GacP	Gallate	IT superfamily	Lignin-derived aromatics transport
BAK65539	ligD	b-Aryl ether (b–O–4)	Ca-dehydrogenase for aR-isomers of b-aryl ether	Funneling pathway - Dimers
BAK68041	ligL	b-Aryl ether (b–O–4)	Ca-dehydrogenase for aS-isomers of b-aryl ether	Funneling pathway - Dimers
BAK68265	ligN	b-Aryl ether (b–O–4)	Ca-dehydrogenase for aS-isomers of b-aryl ether	Funneling pathway - Dimers
BAK68263	ligO	b-Aryl ether (b–O–4)	Ca-dehydrogenase for aR-isomers of b-aryl ether	Funneling pathway - Dimers
BAK65541	ligE	b-Aryl ether (b–O–4)	b-Etherase for bR-isomers of Ca-keto b-aryl ether	Funneling pathway - Dimers
BAK67935	ligP	b-Aryl ether (b–O–4)	b-Etherase for bR-isomers of Ca-keto b-aryl ether	Funneling pathway - Dimers
BAK65540	ligF	b-Aryl ether (b–O–4)	b-Etherase for bS-isomers of Ca-keto b-aryl ether	Funneling pathway - Dimers
BAK65542	ligG	b-Aryl ether (b–O–4)	Glutathione removing enzyme for (bR)-GS-HPV	Funneling pathway - Dimers
BAK65452	ligXa	Biphenyl (5–5)	DDVA O-demethylase oxygenase component	Funneling pathway - Dimers
BAK65525	ligXc	Biphenyl (5–5)	DDVA O-demethylase ferredoxin component	Funneling pathway - Dimers
BAK66795	ligXd	Biphenyl (5–5)	DDVA O-demethylase reductase component	Funneling pathway - Dimers
BAK65447	ligZ	Biphenyl (5–5)	OH-DDVA dioxygenase	Funneling pathway - Dimers
BAK65450	ligY	Biphenyl (5–5)	OH-DDVA meta-cleavage compound hydrolase	Funneling pathway - Dimers
BAK65460	ligW	Biphenyl (5–5)	5-Carboxyvanillate decarboxylase	Funneling pathway - Dimers
BAK65956	ligW2	Biphenyl (5–5)	5-Carboxyvanillate decarboxylase	Funneling pathway - Dimers
BAK67466	bzaA	Phenylcoumaran (b–5)	Benzaldehyde-derivatives dehydrogenase	Funneling pathway - Dimers
BAK65623	phcC	Phenylcoumaran (b–5)	(1)-DCA-C oxidase	Funneling pathway - Dimers
BAK65625	phcD	Phenylcoumaran (b–5)	(–)-DCA-C oxidase	Funneling pathway - Dimers
BAK65407	pinZ	Pinoresinol (b–b)	Pinoresinol/lariciresinol reductase	Funneling pathway - Dimers
BAK67177	ferA	Ferulate	Feruloyl-CoA synthetase	Funneling pathway - Dimers
BAK67178	ferB	Ferulate	Feruloyl-CoA hydratase/lyase	Funneling pathway - Dimers
BAK65462	ferB2	Ferulate	Feruloyl-CoA hydratase/lyase	Funneling pathway - Dimers
BAK67179	ferC	Ferulate	Transcriptional repressor of ferBA operon	Funneling pathway - Dimers
BAK65381	ligV	Vanillin/syringaldehyde	Vanillin dehydrogenase	Funneling pathway - Monomers
BAK67507	desV	Vanillin/syringaldehyde	Benzaldehyde-derivatives dehydrogenase	Funneling pathway - Monomers
BAK65949	ligM	O demethylation/C1 metabolism	Vanillate/3-O-methylgallate O-demethylase	Funneling pathway - Monomers
BAK67175	desA	O demethylation/C1 metabolism	Syringate O-demethylase	Funneling pathway - Monomers
BAK65950	metF	O demethylation/C1 metabolism	5,10-Methylenetetrahydrofolate reductase	Funneling pathway - Monomers
BAK65951	ligH	O demethylation/C1 metabolism	10-Formyltetrahydrofolate synthetase	Funneling pathway - Monomers
BAK65926	ligA	Protocatechuate 4,5-cleavage pathway	Protocatechuate 4,5-dioxygenase alpha chain	Ring Cleavage Pathway
BAK65925	ligB	Protocatechuate 4,5-cleavage pathway	Protocatechuate 4,5-dioxygenase beta chain	Ring Cleavage Pathway
BAK65924	ligC	Protocatechuate 4,5-cleavage pathway	CHMS dehydrogenase	Ring Cleavage Pathway
BAK65932	ligI	Protocatechuate 4,5-cleavage pathway	PDC hydrolase	Ring Cleavage Pathway
BAK65931	ligU	Protocatechuate 4,5-cleavage pathway	Putative OMA tautomerase	Ring Cleavage Pathway
BAK65927	ligJ	Protocatechuate 4,5-cleavage pathway	OMA hydratase	Ring Cleavage Pathway
BAK65930	ligK	Protocatechuate 4,5-cleavage pathway	CHA aldolase	Ring Cleavage Pathway
BAK65929	ligR	Protocatechuate 4,5-cleavage pathway	Transcriptional activator of the protocatechuate 4,5-cleavage pathway genes	Ring Cleavage Pathway
BAK65008	desB	Gallate	Gallate dioxygenase	Ring Cleavage Pathway
BAK66578	desZ	3-O-methylgallate	3-O-methylgallate 3,4-dioxygenase	Ring Cleavage Pathway
